# Stem-like PD-1^+^TCF-1^+^ CD8^+^ T cells result from helpless priming and rely on CD4^+^ T-cell help to complete their cytotoxic effector differentiation

**DOI:** 10.1101/2025.10.18.683204

**Authors:** Julia Busselaar, Douwe M. T. Bosma, Mo D. Staal, Xin Lei, Yanling Xiao, Jannie Borst

## Abstract

**Background:** Antigen-specific CD8^+^ T cells can be in a stem-like PD-1^+^TCF-1^+^ differentiation state that progresses into terminal exhaustion in cancer and chronic infection. These stem-like cells are important, since they are the responders to PD-1 targeted immunotherapy.

**Methods:** We use mouse vaccination and tumor models to delineate the effects of CD4^+^ T-cell help during priming on the differentiation fate of stem-like CD8^+^ T cells.

**Results:** In absence of help signals, stem-like CD8^+^ T cells do not differentiate into effector cytotoxic T cells (CTLs) and accumulate in the draining lymph node (dLN). When help signals are delivered, either during or after priming, stem-like CD8^+^ T cells proliferate and differentiate into circulating effector cells. Stem-like CD8^+^ T cells raised by vaccination in presence or absence of CD4^+^ T-cell help have an identical transcriptome, which they share with stem-like cells defined in mouse models of cancer and chronic infection. Regardless of expression of strong helper epitopes as present in our vaccine, the immunogenic MC38 tumor does not prime helped effector CD8^+^ T cells but primarily stem-like cells.

**Conclusions:** Our data support the proposition that stem-like CD8^+^ T cells are helpless cells that lie at the bifurcation point of CD8^+^ T-cell effector- and exhaustion trajectories. Effective delivery of help signals to stem-like CD8^+^ T cells to drive their expansion and CTL effector differentiation is an important therapeutic challenge in cancer and other conditions that lead to T-cell exhaustion.

**SUMMARY:** *What is already known on this topic:* PD-1^+^TCF-1^+^ stem-like CD8^+^ T cells are the progenitors of exhausted cells in cancer and chronic infection and the main responders to PD-(L)1-targeting cancer immunotherapy. Stem-like CD8^+^ T cells can differentiate towards functional effectors or exhausted cells, but the question remains which signals drive this fate decision during priming.

*What this study adds:* This study shows that PD-1^+^TCF-1^+^ stem-like CD8^+^ T cells are cells that have not (yet) received CD4^+^ T-cell help signals during priming. In a vaccination setting, providing help signals to stem-like CD8^+^ T cells, even after priming, drives their differentiation towards functional CTLs. However, in a tumor context, CTL differentiation is impaired even when helper epitopes are present in the tumor and a prime a CD4^+^ T-cell response.

*How this study might affect research, practice or policy:* This study elucidates the origin of stem-like CD8^+^ T cells, and identifies CD4^+^ T-cell help as critical factor to steer their differentiation in the direction of optimal CTLs. It also highlights that expression of immunogenic helper epitopes by tumor cells does not guarantee that CD4^+^ T-cell help for CTL differentiation is delivered. These findings expand the current CD8^+^ T-cell differentiation model and provide a rationale to optimize immunotherapeutic strategies.
