## Supplementary Table 3 for "Stem-like PD-1^+^TCF-1^+^ CD8^+^ T cells result from helpless priming and rely on CD4^+^ T-cell help to complete their cytotoxic effector differentiation"

### Sheet: Signature gene lists
Supplementary Table 3. Signature gene lists from literature
Top 200 signature genes from Pritykin et al. 2021			Top 100 signature genes from Connolly et al. 2021
Cluster 9 (TCF1+ progenitor)	Cluster 6 (Effector)		Cluster 4 (Stem-like cells from TdLN)
Xcl1	Stmn1		Itgb1
Id3	Ccnb2		Cd52
Cxcl10	Cenpa		Xcl1
Tnfrsf4	Cks1b		mt-Cytb
Penk	Anxa2		Tnfsf8
Tnfsf8	Hmgb2		Cd200
Cd9	Vim		Izumo1r
Izumo1r	Gzmb		Cxcl10
Ifi27l2a	Birc5		Cd8a
Cd200	Pdia6		Tbc1d4
1700019D03Rik	Cdca8		Id3
Cxcr5	1500009L16Rik		Tnfsf11
Art3	Dap		Ly6e
Slamf6	Knstrn		Cd9
Cd74	Ube2c		Cd3e
Gpm6b	Cdca3		Ctsb
Ifit3	Lmnb1		Gpm6b
Tbc1d4	Rrm2		Trbv29
Ccr6	H2afz		Nfkbia
Nrgn	Pycard		Cd3d
Asap1	Anxa1		Icos
Pou2f2	Serpinb1a		Tspan32
Oasl2	Actg1		2310001H17Rik
Irf7	Tmsb4x		Zfp36l1
Slfn5	Fabp5		Cxcr3
Adk	Lgals3		Smpdl3a
Crtam	Anp32e		Ndfip1
Usp18	Rom1		mt-Nd4
Tespa1	Hmgn2		Rac2
Ms4a4c	S100a10		Prkca
Ikzf2	Mcm3		Sh2d1a
Batf	Zbtb32		Tigit
St6galnac3	Ran		Tespa1
Tnfrsf25	Mcm5		AW112010
Spock2	Hmgn5		Slc29a1
Isg20	Ccna2		Cd74
Zfp36l1	Spc24		Pacsin1
Ifi205	AA467197		B3gnt2
Ly6a	Sirt2		Shisa5
Oas1a	S100a4		Mrpl52
Cldn10	Cks2		Rilpl2
Ifit3b	Mgst3		Lax1
Inpp4b	Lgals1		Serpinb6a
Ccdc28b	Dut		Pkp3
Tspan32	Hmgn3		Efhd2
Samd3	Manf		Ctss
Isg15	Mcm6		H2-DMa
Smco4	Asf1b		Mxd4
Tspan3	Fkbp2		Trbv17
Ctla2a	Mtpn		Lcp2
Cd28	Arpc5		Lag3
Pacsin1	Rdm1		mt-Co1
Bmyc	Gmnn		Slamf6
Spint2	Tpm4		Ltb
Ddit4	Ywhah		mt-Atp6
Tnfsf14	Fhl2		Ifi27l2a
Ifit1	Hmgb3		Car2
Mgst2	Glipr2		Ptms
Oas1g	Gna15		Ucp2
Itm2c	Sh3bgrl3		Cd82
Rsad2	Cdc42		mt-Nd4l
Icos	Calr		Tcf7
Ptpn11	Cdkn3		mt-Co2
Cd68	Hsp90b1		Itm2c
Dennd2d	Psmd13		Tnfrsf4
Rnf213	Pomp		Penk
Lysmd2	Ap2s1		Inpp4b
Pdcd1lg2	Cdc20		mt-Co3
Ddx60	Pdia3		1700019D03Rik
B3gnt2	Ak3		Limd2
Nrn1	Hnrnpa2b1		Cd8b1
Cd81	Mad2l1		Rps15a
Tox	Serpinb6b		Gdi2
Tnfsf11	Tcf19		Cst7
Casp4	Gnai2		Nfatc1
Nfat5	Fignl1		Slfn2
Nfkbia	1700020L24Rik		Cd83
Tspan31	Mcm4		Timp2
Ifnar2	Rpn1		Gstp3
Cxxc5	Pttg1		Nrp1
Clec2i	Mpc1		Nrn1
H2-Oa	Anxa6		Mrps6
Decr1	Actb		Traf1
Ubac2	Pgk1		Pou2f2
Tcf7	E2f2		Rpl35a
Cd83	Klrg1		Ptpn11
Nrp1	Capn2		Tspan13
Espn	Ppil1		Pfdn5
Ly6e	Hspa5		Lat
Marcksl1	Ripk3		Hif1a
Nek7	Bak1		Clec2d
Ldhb	Ppib		Dgkz
Tnfsf4	Dbi		Sdf4
Camk2d	Ddx39		Cldnd1
Cd22	Arpc3		Adk
Eea1	Dnajb11		Capg
Clec2d	Fam96a		Ighm
Tor3a	Arhgdib		Stx6
Rtp4	Xbp1		Tox
Il18	Cenpm		Ephx1
Sdhaf1	Mcm2
Hif1a	Ptma
H2-Q6	Ssr2
Cd82	Ppp1ca
P2rx7	Tk1
Prkca	Prelid1
Taf1d	Ssr3
Trim12a	Slbp
Rab37	Cfl1
Elk3	Hprt
Tle3	Tmem14c
Ctss	Prdx1
Romo1	Abracl
Ifi27	Ostc
Gm8369	Mtch1
Hivep3	Cdc6
Btla	Plek
Cirbp	Nuf2
Snrpf	Gng2
Traf1	Thoc6
Psen2	Ywhae
Zfpm1	Cotl1
Wdr89	Lsp1
Socs1	Dtl
Slirp	Ifi30
Gpr18	Itgb7
Trim30a	Rilpl2
Dtx3	Cd48
Polr2l	Car5b
Zc3h12d	Slc35b1
Ncoa7	Dera
Phf11c	Cx3cr1
Trim34a	Psmd8
Spry2	Mcm7
Lpxn	Rpn2
Nsg2	Mki67
Ifi204	Psmd14
Hpcal1	Sfpq
Trim12c	H2afv
Usp50	Myl12a
Snrpg	Hsd11b1
Egr2	Cdc25b
Oas3	Clic1
Cd69	Banf1
Enpp2	Gm2a
Aim2	Tpx2
Myb	Rrm1
Ssh1	Surf4
Sh2d1a	Ebp
Cnrip1	Cmtm7
Hgsnat	Tmem37
Capn3	Hmmr
Tomm7	Crip2
Fam162a	Dctpp1
Pdia4	Gars
Lst1	Myl6
Pisd	Rfc5
Slc29a1	Mydgf
Tmsb10	Srsf3
Cbx6	Myo1f
Plxdc2	Orc6
Kcnn4	Hdgf
Ar	Blmh
Odc1	Nqo2
Fubp3	S1pr4
Dhx58	Myo1g
Relb	Lsm4
Car2	Lrrc59
Ndufa3	Ten1
H2-Q4	Magt1
Eomes	2610318N02Rik
Ephx1	Gnpda1
Tagap	Gbp3
Immp2l	Dynll1
Itm2a	Atp5f1
Il27ra	Sec11a
Trim59	Ddost
Bcor	Racgap1
Rel	Ggh
Ndufc1	Dpp3
Ksr1	Arf1
Emd	Hnrnpab
Map4k4	Ilk
Nt5e	Atp5b
Orai1	Ccne1
Ifi44	Apobec2
Ankrd46	Ccdc124
Trim30d	Cdca7
Slamf7	Idi1
Cybb	Ccnb1
Trpm1	Dhrs1
Tnfrsf18	Cep55
Hsh2d	Tmed9
Phpt1	Slc25a5
Hvcn1	Mocs2
Emb	Ndufs8
Junb	Gtf2h5
Lta	Rab1a
Tagap1	Rad51
Pou6f1	Itgax
